# Systematic re-annotation of 191 genes associated with early-onset epilepsy unmasks *de novo* variants linked to Dravet syndrome in novel *SCN1A* exons

**DOI:** 10.1101/648576

**Authors:** Charles A. Steward, Jolien Roovers, Marie-Marthe Suner, Jose M. Gonzalez, Barbara Uszczynska-Ratajczak, Dmitri Pervouchine, Stephen Fitzgerald, Margarida Viola, Hannah Stamberger, Fadi F. Hamdan, Berten Ceulemans, Patricia Leroy, Caroline Nava, Anne Lepine, Electra Tapanari, Don Keiller, Stephen Abbs, Alba Sanchis-Juan, Detelina Grozeva, Anthony S. Rogers, James Wright, Jyoti Choudhary, Mark Diekhans, Roderic Guigó, Robert Petryszak, Berge A. Minassian, Gianpiero Cavalleri, Dimitrios Vitsios, Slavé Petrovski, Jennifer Harrow, Paul Flicek, F. Lucy Raymond, Nicholas J. Lench, Peter De Jonghe, Jonathan M. Mudge, Sarah Weckhuysen, Sanjay M. Sisodiya, Adam Frankish

## Abstract

The early infantile epileptic encephalopathies (EIEE) are a group of rare, severe neurodevelopmental disorders, where even the most thorough sequencing studies leave 60-65% of patients without a molecular diagnosis. Here, we explore the incompleteness of transcript models used for exome and genome analysis as one potential explanation for lack of current diagnoses. Therefore, we have updated the GENCODE gene annotation for 191 epilepsy-associated genes, using human brain-derived transcriptomic libraries and other data to build 3,550 novel putative transcript models. The extended transcriptional footprint of these genes allowed for 294 intronic or intergenic variants, found in human mutation databases, to be reclassified as exonic, while a further 70 intronic variants were reclassified as splice-site proximal. Using *SCN1A* as a case study due to its close phenotype/genotype correlation with Dravet syndrome, we screened 122 people with Dravet syndrome, or a similar phenotype, with a panel of novel exon sequences representing eight established genes and identified two *de novo SCN1A* variants that now, through improved gene annotation can be ascribed to residing among novel exons. These two (from 122 screened patients, 1.6%) new molecular diagnoses carry significant clinical implications. Furthermore, we identified a previously-classified *SCN1A* intronic Dravet-associated variant that now lies within a deeply conserved novel exon. Our findings illustrate the potential gains of thorough gene annotation in improving diagnostic yields for genetic disorders. We would expect to find new molecular diagnoses in our 191 genes that were originally suspected by clinicians for patients, with a negative diagnosis.
