## Supplemental gene updates for "Systematic re-annotation of 191 genes associated with early-onset epilepsy unmasks *de novo* variants linked to Dravet syndrome in novel *SCN1A* exons"

### Sheet: Updated_genes
ENS id	Gene symbol	GENCODE v20 transcripts	GENCODE v28 transcripts	MIM gene accession
ENSG00000243989	ACY1	11	29	104620
ENSG00000164199	ADGRV1	11	38	602851
ENSG00000101126	ADNP	6	8	611386
ENSG00000239900	ADSL	7	23	608222
ENSG00000126705	AHDC1	5	15	615790
ENSG00000164904	ALDH7A1	16	37	107323
ENSG00000101901	ALG13	25	38	300776
ENSG00000145020	AMT	22	57	238310
ENSG00000167522	ANKRD11	17	41	611192
ENSG00000131089	ARHGEF9	8	38	300429
ENSG00000117713	ARID1A	9	16	603024
ENSG00000049618	ARID1B	9	35	614556
ENSG00000004848	ARX	1	5	300382
ENSG00000104763	ASAH1	13	68	613468
ENSG00000171456	ASXL1	12	23	612990
ENSG00000141431	ASXL3	15	15	615115
ENSG00000105409	ATP1A3	9	14	182350
ENSG00000182220	ATP6AP2	7	33	300556
ENSG00000085224	ATRX	7	24	300032
ENSG00000158321	AUTS2	18	27	607270
ENSG00000119866	BCL11A	10	27	606557
ENSG00000157764	BRAF	5	21	164757
ENSG00000141837	CACNA1A	14	58	601011
ENSG00000157388	CACNA1D	7	31	114206
ENSG00000196557	CACNA1H	9	11	607904
ENSG00000182389	CACNB4	10	74	601949
ENSG00000147044	CASK	13	30	300172
ENSG00000036828	CASR	3	6	601199
ENSG00000110395	CBL	1	5	165360
ENSG00000115355	CCDC88A	14	67	609736
ENSG00000065883	CDK13	7	20	603309
ENSG00000008086	CDKL5	3	11	300203
ENSG00000198824	CHAMP1	3	8	616327
ENSG00000173575	CHD2	19	29	602119
ENSG00000111642	CHD4	14	54	603277
ENSG00000100888	CHD8	14	24	610528
ENSG00000120903	CHRNA2	12	13	118502
ENSG00000101204	CHRNA4	7	19	118504
ENSG00000175344	CHRNA7	3	35	118511
ENSG00000160716	CHRNB2	1	5	118507
ENSG00000114859	CLCN2	9	22	600570
ENSG00000188603	CLN3	38	62	607042
ENSG00000102805	CLN5	3	19	608102
ENSG00000128973	CLN6	9	25	606725
ENSG00000182372	CLN8	7	14	607837
ENSG00000149970	CNKSR2	7	40	300724
ENSG00000184144	CNTN2	7	33	190197
ENSG00000174469	CNTNAP2	4	24	604569
ENSG00000165078	CPA6	3	6	609562
ENSG00000157184	CPT2	2	12	600650
ENSG00000005339	CREBBP	12	20	600140
ENSG00000169118	CSNK1G1	3	18	606274
ENSG00000160213	CSTB	2	4	601145
ENSG00000117984	CTSD	6	14	116840
ENSG00000077279	DCX	7	10	300121
ENSG00000100150	DEPDC5	22	63	614191
ENSG00000106976	DNM1	10	29	602377
ENSG00000116641	DOCK7	9	37	615730
ENSG00000096093	EFHC1	5	38	608815
ENSG00000181090	EHMT1	18	52	607001
ENSG00000109911	ELP4	4	29	606985
ENSG00000100393	EP300	1	12	602700
ENSG00000112425	EPM2A	8	28	607566
ENSG00000169710	FASN	6	13	600212
ENSG00000110195	FOLR1	4	4	136430
ENSG00000176165	FOXG1	1	8	164874
ENSG00000260230	FRRS1L	1	6	604574
ENSG00000136928	GABBR2	2	12	607340
ENSG00000022355	GABRA1	8	20	137160
ENSG00000166206	GABRB3	15	24	137192
ENSG00000187730	GABRD	1	19	137163
ENSG00000113327	GABRG2	6	29	137164
ENSG00000130005	GAMT	3	5	601240
ENSG00000143614	GATAD2B	1	12	614998
ENSG00000140905	GCSH	6	10	238330
ENSG00000131095	GFAP	23	38	137780
ENSG00000178445	GLDC	5	22	238300
ENSG00000087258	GNAO1	11	26	139311
ENSG00000108433	GOSR2	10	47	604027
ENSG00000183454	GRIN2A	11	14	138253
ENSG00000273079	GRIN2B	1	9	138252
ENSG00000138796	HADH	9	21	601609
ENSG00000164588	HCN1	1	5	602780
ENSG00000138411	HECW2	6	17	617245
ENSG00000153187	HNRNPU	8	30	602869
ENSG00000134049	IER3IP1	1	2	609382
ENSG00000124313	IQSEC2	5	18	300522
ENSG00000120071	KANSL1	17	35	612452
ENSG00000111262	KCNA1	3	4	176260
ENSG00000177301	KCNA2	4	15	176262
ENSG00000158445	KCNB1	1	9	600397
ENSG00000129159	KCNC1	4	13	176258
ENSG00000143473	KCNH1	2	17	603305
ENSG00000177807	KCNJ10	2	11	602208
ENSG00000156113	KCNMA1	24	91	600150
ENSG00000075043	KCNQ2	8	47	602235
ENSG00000184156	KCNQ3	5	7	602232
ENSG00000107147	KCNT1	11	27	608167
ENSG00000243335	KCTD7	4	11	611725
ENSG00000198954	KIF1BP	2	14	604619
ENSG00000108231	LGI1	5	30	607031
ENSG00000121897	LIAS	7	22	606382
ENSG00000187391	MAGI2	10	41	602897
ENSG00000109339	MAPK10	35	191	611472
ENSG00000204406	MBD5	11	33	154270
ENSG00000082212	ME2	5	19	300005
ENSG00000169057	MECP2	14	23	603810
ENSG00000042429	MED17	11	29	600662
ENSG00000081189	MEF2C	24	56	611124
ENSG00000164073	MFSD8	8	62	607093
ENSG00000177000	MTHFR	9	18	611623
ENSG00000089818	NECAP1	9	26	300524
ENSG00000050030	NEXMIF	3	3	608072
ENSG00000187566	NHLRC1	1	1	600565
ENSG00000179915	NRXN1	18	64	607108
ENSG00000007372	PAX6	31	84	300460
ENSG00000165194	PCDH19	4	5	606879
ENSG00000092621	PHGDH	7	34	311770
ENSG00000165195	PIGA	6	19	606097
ENSG00000197563	PIGN	20	51	605754
ENSG00000007541	PIGQ	16	25	610272
ENSG00000124155	PIGT	7	72	607120
ENSG00000182621	PLCB1	11	32	605610
ENSG00000039650	PNKP	15	31	603287
ENSG00000108439	PNPO	8	17	174763
ENSG00000140521	POLG	13	24	600722
ENSG00000131238	PPT1	10	19	608500
ENSG00000139174	PRICKLE1	9	21	608501
ENSG00000163637	PRICKLE2	4	9	614386
ENSG00000167371	PRRT2	6	21	603727
ENSG00000172053	QARS	25	52	606034
ENSG00000104889	RNASEH2A	4	6	610326
ENSG00000136104	RNASEH2B	9	46	610330
ENSG00000172922	RNASEH2C	7	13	610436
ENSG00000176225	RTTN	11	23	180903
ENSG00000198838	RYR3	8	34	606754
ENSG00000101347	SAMHD1	2	27	602257
ENSG00000138760	SCARB2	5	27	604427
ENSG00000185313	SCN10A	1	3	182389
ENSG00000144285	SCN1A	7	21	600235
ENSG00000105711	SCN1B	5	8	182390
ENSG00000136531	SCN2A	6	16	600702
ENSG00000196876	SCN8A	8	14	603415
ENSG00000169432	SCN9A	6	13	607768
ENSG00000149212	SESN3	5	6	604149
ENSG00000127990	SGCE	11	98	400020
ENSG00000185960	SHOX	4	2	312865
ENSG00000142178	SIK1	2	6	605705
ENSG00000124140	SLC12A5	12	23	606726
ENSG00000141485	SLC13A5	12	12	608305
ENSG00000147100	SLC16A2	2	3	300095
ENSG00000135917	SLC19A3	8	14	606152
ENSG00000110436	SLC1A2	8	50	600300
ENSG00000177542	SLC25A22	23	31	609302
ENSG00000117394	SLC2A1	6	9	138140
ENSG00000102100	SLC35A2	10	18	314375
ENSG00000117620	SLC35A3	8	24	605632
ENSG00000157103	SLC6A1	5	41	137165
ENSG00000198689	SLC9A6	3	15	300231
ENSG00000080503	SMARCA2	17	66	600014
ENSG00000127616	SMARCA4	19	52	603254
ENSG00000099956	SMARCB1	7	21	601607
ENSG00000073584	SMARCE1	19	51	603111
ENSG00000163877	SNIP1	3	4	608241
ENSG00000143376	SNX27	5	18	611541
ENSG00000021574	SPAST	4	19	604277
ENSG00000197912	SPG7	23	96	602783
ENSG00000197694	SPTAN1	9	38	182810
ENSG00000102359	SRPX2	2	9	300642
ENSG00000126091	ST3GAL3	39	82	606494
ENSG00000115525	ST3GAL5	13	69	604402
ENSG00000266173	STRADA	24	53	608626
ENSG00000099365	STX1B	5	3	601485
ENSG00000136854	STXBP1	7	22	602926
ENSG00000008056	SYN1	2	5	313440
ENSG00000197283	SYNGAP1	8	27	603384
ENSG00000198198	SZT2	9	17	615463
ENSG00000162065	TBC1D24	6	9	613577
ENSG00000116957	TBCE	7	56	604934
ENSG00000177565	TBL1XR1	16	36	608628
ENSG00000196628	TCF4	48	89	602272
ENSG00000166340	TPP1	17	36	607998
ENSG00000213689	TREX1	6	7	606609
ENSG00000171206	TRIM8	4	15	606125
ENSG00000165699	TSC1	8	45	605284
ENSG00000103197	TSC2	26	69	191092
ENSG00000198860	TSEN15	7	20	608756
ENSG00000077721	UBE2A	4	11	312180
ENSG00000114062	UBE3A	7	28	601623
ENSG00000196998	WDR45	25	45	300526
ENSG00000169554	ZEB2	26	47	605802
Total transcripts		1807	5357
Novel transcripts			3550
