## Supplemental statistical analysis for "Systematic re-annotation of 191 genes associated with early-onset epilepsy unmasks *de novo* variants linked to Dravet syndrome in novel *SCN1A* exons"

### Sheet: Sheet1
Gene	Chr	Pos	Ref	A	T	C	G
SCN1A	2	166917150	C	1.83877e-09	8.30396e-09	0	2.34869e-09
SCN1A	2	166917151	T	1.27344e-09	0	6.44148e-09	1.63813e-09
SCN1A	2	166917152	G	5.38177e-09	1.80084e-09	2.02326e-09	0
SCN1A	2	166917153	A	0	1.01167e-09	1.21632e-09	3.40074e-09
SCN1A	2	166917154	G	8.28127e-09	1.83944e-09	2.3308e-09	0
SCN1A	2	166917155	G	9.77635e-09	4.32554e-09	2.63051e-09	0
SCN1A	2	166917156	T	1.31178e-09	0	5.34611e-09	1.07118e-09
SCN1A	2	166917157	C	1.80011e-09	5.38983e-09	0	2.03163e-09
SCN1A	2	166917158	A	0	1.29558e-09	1.61492e-09	6.44288e-09
SCN1A	2	166917159	G	5.02176e-09	2.46359e-09	3.41436e-09	0
SCN1A	2	166917160	A	0	7.71594e-10	1.23646e-09	3.37002e-09
SCN1A	2	166917161	A	0	9.7308e-10	1.42391e-09	4.05033e-09
SCN1A	2	166917162	G	8.32309e-09	2.11807e-09	2.92517e-09	0
SCN1A	2	166917163	T	1.07189e-09	0	6.13247e-09	1.32974e-09
SCN1A	2	166917164	T	9.32415e-10	0	3.16968e-09	1.94803e-09
SCN1A	2	166917165	T	9.24507e-10	0	4.7857e-09	2.15017e-09
SCN1A	2	166917166	G	5.38177e-09	1.80084e-09	2.02326e-09	0
SCN1A	2	166917167	A	0	1.01167e-09	1.21632e-09	3.40074e-09
SCN1A	2	166917168	G	5.02176e-09	2.46359e-09	3.41436e-09	0
SCN1A	2	166917169	A	0	1.3294e-09	1.03358e-09	5.40973e-09
SCN1A	2	166917170	C	4.3905e-09	9.7856e-09	0	2.68816e-09
SCN1A	2	166917171	C	1.97663e-09	6.95472e-09	0	1.41888e-09
SCN1A	2	166917172	A	0	1.29558e-09	1.61492e-09	6.44288e-09
SCN1A	2	166917173	G	7.00583e-09	2.03834e-09	1.88203e-09	0
SCN1A	2	166917174	C	3.12436e-09	7.87193e-09	0	2.16457e-09
SCN1A	2	166917175	C	1.83877e-09	8.30396e-09	0	2.34869e-09
SCN1A	2	166917176	T	1.27344e-09	0	6.44148e-09	1.63813e-09
SCN1A	2	166917177	G	6.91075e-09	1.99287e-09	1.46053e-09	0
SCN1A	2	166917178	G	7.81046e-09	3.19204e-09	2.17755e-09	0
SCN1A	2	166917179	C	3.12436e-09	7.87193e-09	0	2.16457e-09
SCN1A	2	166917180	C	1.97663e-09	6.95472e-09	0	1.41888e-09
SCN1A	2	166917181	A	0	9.44485e-10	2.1241e-09	4.85526e-09
SCN1A	2	166917182	A	0	1.09946e-09	1.32305e-09	6.05434e-09
SCN1A	2	166917183	C	2.70099e-09	9.86671e-09	0	2.36534e-09
SCN1A	2	166917184	A	0	2.21594e-09	2.23042e-09	1.24101e-08
SCN1A	2	166917185	T	2.18738e-09	0	1.23489e-08	2.18734e-09
SCN1A	2	166917186	G	6.91075e-09	1.99287e-09	1.46053e-09	0
SCN1A	2	166917187	G	9.77635e-09	4.32554e-09	2.63051e-09	0
SCN1A	2	166917188	T	1.39071e-09	0	6.8121e-09	2.01397e-09
SCN1A	2	166917189	G	5.38177e-09	1.80084e-09	2.02326e-09	0
SCN1A	2	166917190	A	0	7.71594e-10	1.23646e-09	3.37002e-09
SCN1A	2	166917191	A	0	9.27258e-10	1.9496e-09	3.17812e-09
SCN1A	2	166917192	A	0	1.09946e-09	1.32305e-09	6.05434e-09
SCN1A	2	166917193	C	4.3905e-09	9.7856e-09	0	2.68816e-09
SCN1A	2	166917194	C	2.42315e-09	8.87652e-09	0	2.45306e-09
SCN1A	2	166917195	C	2.42315e-09	8.87652e-09	0	2.45306e-09
SCN1A	2	166917196	C	1.97663e-09	6.95472e-09	0	1.41888e-09
SCN1A	2	166917197	A	0	2.21594e-09	2.23042e-09	1.24101e-08
SCN1A	2	166917198	T	2.05888e-09	0	5.70153e-09	1.26381e-09
SCN1A	2	166917199	C	2.46214e-09	4.99535e-09	0	3.41896e-09
SCN1A	2	166917200	T	1.00886e-09	0	3.37584e-09	1.19786e-09
SCN1A	2	166917201	C	2.46214e-09	4.99535e-09	0	3.41896e-09
SCN1A	2	166917202	T	1.16649e-09	0	5.69667e-09	1.28041e-09
SCN1A	2	166917203	A	0	1.18935e-09	1.26208e-09	7.15107e-09
SCN1A	2	166917204	C	2.13228e-09	8.35138e-09	0	2.93202e-09
SCN1A	2	166917205	T	1.16649e-09	0	5.69667e-09	1.28041e-09
SCN1A	2	166917206	A	0	1.70538e-09	1.83735e-09	4.63176e-09
SCN1A	2	166917207	A	0	9.27258e-10	1.9496e-09	3.17812e-09
SCN1A	2	166917208	A	0	9.27258e-10	1.9496e-09	3.17812e-09
SCN1A	2	166917209	A	0	9.27258e-10	1.9496e-09	3.17812e-09
SCN1A	2	166917210	A	0	1.09946e-09	1.32305e-09	6.05434e-09
SCN1A	2	166917211	C	2.70099e-09	9.86671e-09	0	2.36534e-09
SCN1A	2	166917212	A	0	1.38501e-09	2.04694e-09	6.80563e-09
SCN1A	2	166917213	C	2.70099e-09	9.86671e-09	0	2.36534e-09
SCN1A	2	166917214	A	0	1.38501e-09	2.04694e-09	6.80563e-09
SCN1A	2	166917215	C	2.70099e-09	9.86671e-09	0	2.36534e-09
SCN1A	2	166917216	A	0	9.44485e-10	2.1241e-09	4.85526e-09
SCN1A	2	166917217	A	0	9.27258e-10	1.9496e-09	3.17812e-09
SCN1A	2	166917218	A	0	9.27258e-10	1.9496e-09	3.17812e-09
SCN1A	2	166917219	A	0	9.27258e-10	1.9496e-09	3.17812e-09
SCN1A	2	166917220	A	0	9.27258e-10	1.9496e-09	3.17812e-09
SCN1A	2	166917221	A	0	9.27258e-10	1.9496e-09	3.17812e-09
SCN1A	2	166917222	A	0	1.2166e-09	1.37876e-09	8.00266e-09
SCN1A	2	166917223	T	1.23867e-09	0	8.05153e-09	1.37934e-09
SCN1A	2	166917224	T	1.68343e-09	0	4.57976e-09	1.82799e-09
SCN1A	2	166917225	A	0	1.18302e-09	1.29561e-09	5.62841e-09
SCN1A	2	166917226	G	7.00583e-09	2.03834e-09	1.88203e-09	0
SCN1A	2	166917227	C	2.02844e-09	7.05943e-09	0	1.89424e-09
SCN1A	2	166917228	T	1.27344e-09	0	6.44148e-09	1.63813e-09
SCN1A	2	166917229	G	6.91075e-09	1.99287e-09	1.46053e-09	0
SCN1A	2	166917230	G	8.93398e-09	2.42325e-09	2.48575e-09	0
SCN1A	2	166917231	G	7.81046e-09	3.19204e-09	2.17755e-09	0
SCN1A	2	166917232	C	3.12436e-09	7.87193e-09	0	2.16457e-09
SCN1A	2	166917233	C	1.83877e-09	8.30396e-09	0	2.34869e-09
SCN1A	2	166917234	T	1.27344e-09	0	6.44148e-09	1.63813e-09
SCN1A	2	166917235	G	6.91075e-09	1.99287e-09	1.46053e-09	0
SCN1A	2	166917236	G	9.77635e-09	4.32554e-09	2.63051e-09	0
SCN1A	2	166917237	T	1.39071e-09	0	6.8121e-09	2.01397e-09
SCN1A	2	166917238	G	6.91075e-09	1.99287e-09	1.46053e-09	0
SCN1A	2	166917239	G	9.77635e-09	4.32554e-09	2.63051e-09	0
SCN1A	2	166917240	T	1.39071e-09	0	6.8121e-09	2.01397e-09
SCN1A	2	166917241	G	6.91075e-09	1.99287e-09	1.46053e-09	0
SCN1A	2	166917242	G	8.93398e-09	2.42325e-09	2.48575e-09	0
SCN1A	2	166917243	G	9.77635e-09	4.32554e-09	2.63051e-09	0
SCN1A	2	166917244	T	1.31178e-09	0	5.34611e-09	1.07118e-09
SCN1A	2	166917245	C	1.94347e-09	6.65699e-09	0	2.42485e-09
SCN1A	2	166917246	C	2.42315e-09	8.87652e-09	0	2.45306e-09
SCN1A	2	166917247	C	1.83877e-09	8.30396e-09	0	2.34869e-09
SCN1A	2	166917248	T	1.27344e-09	0	6.44148e-09	1.63813e-09
SCN1A	2	166917249	G	9.88014e-09	2.71613e-09	2.37892e-09	0
SCN1A	2	166917250	T	1.20238e-09	0	7.2116e-09	1.26172e-09
SCN1A	2	166917251	A	0	1.70538e-09	1.83735e-09	4.63176e-09
SCN1A	2	166917252	A	0	1.2166e-09	1.37876e-09	8.00266e-09
SCN1A	2	166917253	T	2.05888e-09	0	5.70153e-09	1.26381e-09
SCN1A	2	166917254	C	1.94347e-09	6.65699e-09	0	2.42485e-09
SCN1A	2	166917255	C	2.42315e-09	8.87652e-09	0	2.45306e-09
SCN1A	2	166917256	C	1.97663e-09	6.95472e-09	0	1.41888e-09
SCN1A	2	166917257	A	0	1.29558e-09	1.61492e-09	6.44288e-09
SCN1A	2	166917258	G	8.32309e-09	2.11807e-09	2.92517e-09	0
SCN1A	2	166917259	T	1.07189e-09	0	6.13247e-09	1.32974e-09
SCN1A	2	166917260	T	9.24507e-10	0	4.7857e-09	2.15017e-09
SCN1A	2	166917261	G	6.50457e-09	3.06097e-09	1.50605e-09	0
SCN1A	2	166917262	C	2.02844e-09	7.05943e-09	0	1.89424e-09
SCN1A	2	166917263	T	9.73136e-10	0	4.04147e-09	1.43132e-09
SCN1A	2	166917264	T	9.24507e-10	0	4.7857e-09	2.15017e-09
SCN1A	2	166917265	G	6.91075e-09	1.99287e-09	1.46053e-09	0
SCN1A	2	166917266	G	8.93398e-09	2.42325e-09	2.48575e-09	0
SCN1A	2	166917267	G	6.67981e-09	1.93649e-09	2.38351e-09	0
SCN1A	2	166917268	A	0	1.01167e-09	1.21632e-09	3.40074e-09
SCN1A	2	166917269	G	8.28127e-09	1.83944e-09	2.3308e-09	0
SCN1A	2	166917270	G	7.81046e-09	3.19204e-09	2.17755e-09	0
SCN1A	2	166917271	C	2.02844e-09	7.05943e-09	0	1.89424e-09
SCN1A	2	166917272	T	1.27344e-09	0	6.44148e-09	1.63813e-09
SCN1A	2	166917273	G	5.38177e-09	1.80084e-09	2.02326e-09	0
SCN1A	2	166917274	A	0	1.01167e-09	1.21632e-09	3.40074e-09
SCN1A	2	166917275	G	8.28127e-09	1.83944e-09	2.3308e-09	0
SCN1A	2	166917276	G	7.81046e-09	3.19204e-09	2.17755e-09	0
SCN1A	2	166917277	C	3.10475e-09	6.49062e-09	0	1.49192e-09
SCN1A	2	166917278	A	0	1.29558e-09	1.61492e-09	6.44288e-09
SCN1A	2	166917279	G	8.28127e-09	1.83944e-09	2.3308e-09	0
SCN1A	2	166917280	G	6.67981e-09	1.93649e-09	2.38351e-09	0
SCN1A	2	166917281	A	0	1.01167e-09	1.21632e-09	3.40074e-09
SCN1A	2	166917282	G	5.02176e-09	2.46359e-09	3.41436e-09	0
SCN1A	2	166917283	A	0	7.71594e-10	1.23646e-09	3.37002e-09
SCN1A	2	166917284	A	0	1.09946e-09	1.32305e-09	6.05434e-09
SCN1A	2	166917285	C	2.70099e-09	9.86671e-09	0	2.36534e-09
SCN1A	2	166917286	A	0	1.29558e-09	1.61492e-09	6.44288e-09
SCN1A	2	166917287	G	8.28127e-09	1.83944e-09	2.3308e-09	0
SCN1A	2	166917288	G	6.67981e-09	1.93649e-09	2.38351e-09	0
SCN1A	2	166917289	A	0	1.01167e-09	1.21632e-09	3.40074e-09
SCN1A	2	166917290	G	5.02176e-09	2.46359e-09	3.41436e-09	0
SCN1A	2	166917291	A	0	7.71594e-10	1.23646e-09	3.37002e-09
SCN1A	2	166917292	A	0	1.2166e-09	1.37876e-09	8.00266e-09
SCN1A	2	166917293	T	2.05888e-09	0	5.70153e-09	1.26381e-09
SCN1A	2	166917294	C	4.70352e-09	7.57121e-08	0	5.92877e-09
SCN1A	2	166917295	G	8.34613e-08	7.97177e-09	3.88079e-09	0
SCN1A	2	166917296	C	2.02844e-09	7.05943e-09	0	1.89424e-09
SCN1A	2	166917297	T	9.73136e-10	0	4.04147e-09	1.43132e-09
SCN1A	2	166917298	T	9.24507e-10	0	4.7857e-09	2.15017e-09
SCN1A	2	166917299	G	5.38177e-09	1.80084e-09	2.02326e-09	0
SCN1A	2	166917300	A	0	7.71594e-10	1.23646e-09	3.37002e-09
SCN1A	2	166917301	A	0	1.09946e-09	1.32305e-09	6.05434e-09
SCN1A	2	166917302	C	4.3905e-09	9.7856e-09	0	2.68816e-09
SCN1A	2	166917303	C	2.42315e-09	8.87652e-09	0	2.45306e-09
SCN1A	2	166917304	C	1.97663e-09	6.95472e-09	0	1.41888e-09
SCN1A	2	166917305	A	0	1.29558e-09	1.61492e-09	6.44288e-09
SCN1A	2	166917306	G	8.28127e-09	1.83944e-09	2.3308e-09	0
SCN1A	2	166917307	G	6.67981e-09	1.93649e-09	2.38351e-09	0
SCN1A	2	166917308	A	0	1.01167e-09	1.21632e-09	3.40074e-09
SCN1A	2	166917309	G	8.28127e-09	1.83944e-09	2.3308e-09	0
SCN1A	2	166917310	G	7.81046e-09	3.19204e-09	2.17755e-09	0
SCN1A	2	166917311	C	7.88637e-09	8.32365e-08	0	3.83276e-09
SCN1A	2	166917312	G	9.03704e-08	5.12089e-09	4.94784e-09	0
SCN1A	2	166917313	G	6.67981e-09	1.93649e-09	2.38351e-09	0
SCN1A	2	166917314	A	0	1.01167e-09	1.21632e-09	3.40074e-09
SCN1A	2	166917315	G	8.28127e-09	1.83944e-09	2.3308e-09	0
SCN1A	2	166917316	G	9.77635e-09	4.32554e-09	2.63051e-09	0
SCN1A	2	166917317	T	1.07189e-09	0	6.13247e-09	1.32974e-09
SCN1A	2	166917318	T	9.24507e-10	0	4.7857e-09	2.15017e-09
SCN1A	2	166917319	G	6.50457e-09	3.06097e-09	1.50605e-09	0
SCN1A	2	166917320	C	3.10475e-09	6.49062e-09	0	1.49192e-09
SCN1A	2	166917321	A	0	1.29558e-09	1.61492e-09	6.44288e-09
SCN1A	2	166917322	G	8.32309e-09	2.11807e-09	2.92517e-09	0
SCN1A	2	166917323	T	1.39071e-09	0	6.8121e-09	2.01397e-09
SCN1A	2	166917324	G	5.38177e-09	1.80084e-09	2.02326e-09	0
SCN1A	2	166917325	A	0	1.01167e-09	1.21632e-09	3.40074e-09
SCN1A	2	166917326	G	7.00583e-09	2.03834e-09	1.88203e-09	0
SCN1A	2	166917327	C	3.12436e-09	7.87193e-09	0	2.16457e-09
SCN1A	2	166917328	C	1.97663e-09	6.95472e-09	0	1.41888e-09
SCN1A	2	166917329	A	0	9.44485e-10	2.1241e-09	4.85526e-09
SCN1A	2	166917330	A	0	9.7308e-10	1.42391e-09	4.05033e-09
SCN1A	2	166917331	G	5.02176e-09	2.46359e-09	3.41436e-09	0
SCN1A	2	166917332	A	0	2.08959e-09	1.25589e-09	5.69912e-09
SCN1A	2	166917333	T	2.05888e-09	0	5.70153e-09	1.26381e-09
SCN1A	2	166917334	C	4.70352e-09	7.57121e-08	0	5.92877e-09
SCN1A	2	166917335	G	8.34613e-08	7.97177e-09	3.88079e-09	0
SCN1A	2	166917336	C	7.88637e-09	8.32365e-08	0	3.83276e-09
SCN1A	2	166917337	G	8.34613e-08	7.97177e-09	3.88079e-09	0
SCN1A	2	166917338	C	3.12436e-09	7.87193e-09	0	2.16457e-09
SCN1A	2	166917339	C	1.97663e-09	6.95472e-09	0	1.41888e-09
SCN1A	2	166917340	A	0	1.38501e-09	2.04694e-09	6.80563e-09
SCN1A	2	166917341	C	2.13228e-09	8.35138e-09	0	2.93202e-09
SCN1A	2	166917342	T	1.27344e-09	0	6.44148e-09	1.63813e-09
SCN1A	2	166917343	G	6.50457e-09	3.06097e-09	1.50605e-09	0
SCN1A	2	166917344	C	3.10475e-09	6.49062e-09	0	1.49192e-09
SCN1A	2	166917345	A	0	1.38501e-09	2.04694e-09	6.80563e-09
SCN1A	2	166917346	C	2.13228e-09	8.35138e-09	0	2.93202e-09
SCN1A	2	166917347	T	1.00886e-09	0	3.37584e-09	1.19786e-09
SCN1A	2	166917348	C	1.94347e-09	6.65699e-09	0	2.42485e-09
SCN1A	2	166917349	C	1.97663e-09	6.95472e-09	0	1.41888e-09
SCN1A	2	166917350	A	0	1.29558e-09	1.61492e-09	6.44288e-09
SCN1A	2	166917351	G	7.00583e-09	2.03834e-09	1.88203e-09	0
SCN1A	2	166917352	C	3.12436e-09	7.87193e-09	0	2.16457e-09
SCN1A	2	166917353	C	1.83877e-09	8.30396e-09	0	2.34869e-09
SCN1A	2	166917354	T	1.27344e-09	0	6.44148e-09	1.63813e-09
SCN1A	2	166917355	G	6.91075e-09	1.99287e-09	1.46053e-09	0
SCN1A	2	166917356	G	8.93398e-09	2.42325e-09	2.48575e-09	0
SCN1A	2	166917357	G	9.77635e-09	4.32554e-09	2.63051e-09	0
SCN1A	2	166917358	T	1.39071e-09	0	6.8121e-09	2.01397e-09
SCN1A	2	166917359	G	5.38177e-09	1.80084e-09	2.02326e-09	0
SCN1A	2	166917360	A	0	2.08959e-09	1.25589e-09	5.69912e-09
SCN1A	2	166917361	T	2.18738e-09	0	1.23489e-08	2.18734e-09
SCN1A	2	166917362	G	5.38177e-09	1.80084e-09	2.02326e-09	0
SCN1A	2	166917363	A	0	1.01167e-09	1.21632e-09	3.40074e-09
SCN1A	2	166917364	G	5.02176e-09	2.46359e-09	3.41436e-09	0
SCN1A	2	166917365	A	0	1.01167e-09	1.21632e-09	3.40074e-09
SCN1A	2	166917366	G	7.00583e-09	2.03834e-09	1.88203e-09	0
SCN1A	2	166917367	C	3.10475e-09	6.49062e-09	0	1.49192e-09
SCN1A	2	166917368	A	0	9.44485e-10	2.1241e-09	4.85526e-09
SCN1A	2	166917369	A	0	9.27258e-10	1.9496e-09	3.17812e-09
SCN1A	2	166917370	A	0	9.27258e-10	1.9496e-09	3.17812e-09
SCN1A	2	166917371	A	0	1.09946e-09	1.32305e-09	6.05434e-09
SCN1A	2	166917372	C	2.13228e-09	8.35138e-09	0	2.93202e-09
SCN1A	2	166917373	T	1.00886e-09	0	3.37584e-09	1.19786e-09
SCN1A	2	166917374	C	1.94347e-09	6.65699e-09	0	2.42485e-09
SCN1A	2	166917375	C	1.97663e-09	6.95472e-09	0	1.41888e-09
SCN1A	2	166917376	A	0	2.21594e-09	2.23042e-09	1.24101e-08
SCN1A	2	166917377	T	2.05888e-09	0	5.70153e-09	1.26381e-09
SCN1A	2	166909549	C	1.83877e-09	8.30396e-09	0	2.34869e-09
SCN1A	2	166909550	T	1.27344e-09	0	6.44148e-09	1.63813e-09
SCN1A	2	166909551	G	6.91075e-09	1.99287e-09	1.46053e-09	0
SCN1A	2	166909552	G	6.67981e-09	1.93649e-09	2.38351e-09	0
SCN1A	2	166909553	A	0	7.71594e-10	1.23646e-09	3.37002e-09
SCN1A	2	166909554	A	0	1.2166e-09	1.37876e-09	8.00266e-09
SCN1A	2	166909555	T	1.23867e-09	0	8.05153e-09	1.37934e-09
SCN1A	2	166909556	T	1.68343e-09	0	4.57976e-09	1.82799e-09
SCN1A	2	166909557	A	0	1.18935e-09	1.26208e-09	7.15107e-09
SCN1A	2	166909558	C	4.3905e-09	9.7856e-09	0	2.68816e-09
SCN1A	2	166909559	C	5.14297e-09	8.96944e-08	0	5.13769e-09
SCN1A	2	166909560	G	7.54849e-08	4.6882e-09	5.96674e-09	0
SCN1A	2	166909561	A	0	7.71594e-10	1.23646e-09	3.37002e-09
SCN1A	2	166909562	A	0	9.27258e-10	1.9496e-09	3.17812e-09
SCN1A	2	166909563	A	0	1.2166e-09	1.37876e-09	8.00266e-09
SCN1A	2	166909564	T	1.78776e-09	0	1.12526e-08	1.45334e-09
SCN1A	2	166909565	A	0	1.18302e-09	1.29561e-09	5.62841e-09
SCN1A	2	166909566	G	8.32309e-09	2.11807e-09	2.92517e-09	0
SCN1A	2	166909567	T	1.07189e-09	0	6.13247e-09	1.32974e-09
SCN1A	2	166909568	T	9.32415e-10	0	3.16968e-09	1.94803e-09
SCN1A	2	166909569	T	9.32415e-10	0	3.16968e-09	1.94803e-09
SCN1A	2	166909570	T	7.68847e-10	0	3.41589e-09	1.25509e-09
SCN1A	2	166909571	C	1.80011e-09	5.38983e-09	0	2.03163e-09
SCN1A	2	166909572	A	0	9.44485e-10	2.1241e-09	4.85526e-09
SCN1A	2	166909573	A	0	9.27258e-10	1.9496e-09	3.17812e-09
SCN1A	2	166909574	A	0	9.7308e-10	1.42391e-09	4.05033e-09
SCN1A	2	166909575	G	7.00583e-09	2.03834e-09	1.88203e-09	0
SCN1A	2	166909576	C	2.02844e-09	7.05943e-09	0	1.89424e-09
SCN1A	2	166909577	T	1.00886e-09	0	3.37584e-09	1.19786e-09
SCN1A	2	166909578	C	2.46214e-09	4.99535e-09	0	3.41896e-09
SCN1A	2	166909579	T	1.00886e-09	0	3.37584e-09	1.19786e-09
SCN1A	2	166909580	C	1.80011e-09	5.38983e-09	0	2.03163e-09
SCN1A	2	166909581	A	0	9.44485e-10	2.1241e-09	4.85526e-09
SCN1A	2	166909582	A	0	9.7308e-10	1.42391e-09	4.05033e-09
SCN1A	2	166909583	G	5.02176e-09	2.46359e-09	3.41436e-09	0
SCN1A	2	166909584	A	0	1.3294e-09	1.03358e-09	5.40973e-09
SCN1A	2	166909585	C	2.13228e-09	8.35138e-09	0	2.93202e-09
SCN1A	2	166909586	T	1.00886e-09	0	3.37584e-09	1.19786e-09
SCN1A	2	166909587	C	2.46214e-09	4.99535e-09	0	3.41896e-09
SCN1A	2	166909588	T	1.27344e-09	0	6.44148e-09	1.63813e-09
SCN1A	2	166909589	G	5.38177e-09	1.80084e-09	2.02326e-09	0
SCN1A	2	166909590	A	0	7.71594e-10	1.23646e-09	3.37002e-09
SCN1A	2	166909591	A	0	9.27258e-10	1.9496e-09	3.17812e-09
SCN1A	2	166909592	A	0	9.7308e-10	1.42391e-09	4.05033e-09
SCN1A	2	166909593	G	8.32309e-09	2.11807e-09	2.92517e-09	0
SCN1A	2	166909594	T	1.39071e-09	0	6.8121e-09	2.01397e-09
SCN1A	2	166909595	G	6.50457e-09	3.06097e-09	1.50605e-09	0
SCN1A	2	166909596	C	7.88637e-09	8.32365e-08	0	3.83276e-09
SCN1A	2	166909597	G	7.54849e-08	4.6882e-09	5.96674e-09	0
SCN1A	2	166909598	A	0	7.71594e-10	1.23646e-09	3.37002e-09
SCN1A	2	166909599	A	0	9.7308e-10	1.42391e-09	4.05033e-09
SCN1A	2	166909600	G	5.02176e-09	2.46359e-09	3.41436e-09	0
SCN1A	2	166909601	A	0	1.01167e-09	1.21632e-09	3.40074e-09
SCN1A	2	166909602	G	7.00583e-09	2.03834e-09	1.88203e-09	0
SCN1A	2	166909603	C	2.02844e-09	7.05943e-09	0	1.89424e-09
SCN1A	2	166909604	T	1.27344e-09	0	6.44148e-09	1.63813e-09
SCN1A	2	166909605	G	5.38177e-09	1.80084e-09	2.02326e-09	0
SCN1A	2	166909606	A	0	7.71594e-10	1.23646e-09	3.37002e-09
SCN1A	2	166909607	A	0	9.27258e-10	1.9496e-09	3.17812e-09
SCN1A	2	166909608	A	0	9.27258e-10	1.9496e-09	3.17812e-09
SCN1A	2	166909609	A	0	9.27258e-10	1.9496e-09	3.17812e-09
SCN1A	2	166909610	A	0	1.2166e-09	1.37876e-09	8.00266e-09
SCN1A	2	166909611	T	1.23867e-09	0	8.05153e-09	1.37934e-09
SCN1A	2	166909612	T	9.24507e-10	0	4.7857e-09	2.15017e-09
SCN1A	2	166909613	G	6.50457e-09	3.06097e-09	1.50605e-09	0
SCN1A	2	166909614	C	3.12436e-09	7.87193e-09	0	2.16457e-09
SCN1A	2	166909615	C	1.83877e-09	8.30396e-09	0	2.34869e-09
SCN1A	2	166909616	T	1.16649e-09	0	5.69667e-09	1.28041e-09
SCN1A	2	166909617	A	0	1.18302e-09	1.29561e-09	5.62841e-09
SCN1A	2	166909618	G	8.28127e-09	1.83944e-09	2.3308e-09	0
SCN1A	2	166909619	G	9.77635e-09	4.32554e-09	2.63051e-09	0
SCN1A	2	166909620	T	1.07189e-09	0	6.13247e-09	1.32974e-09
SCN1A	2	166909621	T	9.32415e-10	0	3.16968e-09	1.94803e-09
SCN1A	2	166909622	T	1.68343e-09	0	4.57976e-09	1.82799e-09
SCN1A	2	166909623	A	0	1.18935e-09	1.26208e-09	7.15107e-09
SCN1A	2	166909624	C	2.70099e-09	9.86671e-09	0	2.36534e-09
SCN1A	2	166909625	A	0	9.44485e-10	2.1241e-09	4.85526e-09
SCN1A	2	166909626	A	0	9.27258e-10	1.9496e-09	3.17812e-09
SCN1A	2	166909627	A	0	1.2166e-09	1.37876e-09	8.00266e-09
SCN1A	2	166909628	T	1.23867e-09	0	8.05153e-09	1.37934e-09
SCN1A	2	166909629	T	7.68847e-10	0	3.41589e-09	1.25509e-09
SCN1A	2	166909630	C	2.46214e-09	4.99535e-09	0	3.41896e-09
SCN1A	2	166909631	T	1.27344e-09	0	6.44148e-09	1.63813e-09
SCN1A	2	166909632	G	9.88014e-09	2.71613e-09	2.37892e-09	0
SCN1A	2	166909633	T	1.07189e-09	0	6.13247e-09	1.32974e-09
SCN1A	2	166909634	T	1.68343e-09	0	4.57976e-09	1.82799e-09
SCN1A	2	166909635	A	0	1.18935e-09	1.26208e-09	7.15107e-09
SCN1A	2	166909636	C	2.70099e-09	9.86671e-09	0	2.36534e-09
SCN1A	2	166909637	A	0	9.44485e-10	2.1241e-09	4.85526e-09
SCN1A	2	166909638	A	0	9.27258e-10	1.9496e-09	3.17812e-09
SCN1A	2	166909639	A	0	1.09946e-09	1.32305e-09	6.05434e-09
SCN1A	2	166909640	C	4.3905e-09	9.7856e-09	0	2.68816e-09
SCN1A	2	166863740	C	2.42315e-09	8.87652e-09	0	2.45306e-09
SCN1A	2	166863741	C	1.97663e-09	6.95472e-09	0	1.41888e-09
SCN1A	2	166863742	A	0	2.21594e-09	2.23042e-09	1.24101e-08
SCN1A	2	166863743	T	1.78776e-09	0	1.12526e-08	1.45334e-09
SCN1A	2	166863744	A	0	1.70538e-09	1.83735e-09	4.63176e-09
SCN1A	2	166863745	A	0	1.2166e-09	1.37876e-09	8.00266e-09
SCN1A	2	166863746	T	1.78776e-09	0	1.12526e-08	1.45334e-09
SCN1A	2	166863747	A	0	1.70538e-09	1.83735e-09	4.63176e-09
SCN1A	2	166863748	A	0	9.27258e-10	1.9496e-09	3.17812e-09
SCN1A	2	166863749	A	0	9.7308e-10	1.42391e-09	4.05033e-09
SCN1A	2	166863750	G	8.28127e-09	1.83944e-09	2.3308e-09	0
SCN1A	2	166863751	G	8.93398e-09	2.42325e-09	2.48575e-09	0
SCN1A	2	166863752	G	7.81046e-09	3.19204e-09	2.17755e-09	0
SCN1A	2	166863753	C	2.02844e-09	7.05943e-09	0	1.89424e-09
SCN1A	2	166863754	T	1.00886e-09	0	3.37584e-09	1.19786e-09
SCN1A	2	166863755	C	1.80011e-09	5.38983e-09	0	2.03163e-09
SCN1A	2	166863756	A	0	1.29558e-09	1.61492e-09	6.44288e-09
SCN1A	2	166863757	G	8.28127e-09	1.83944e-09	2.3308e-09	0
SCN1A	2	166863758	G	8.93398e-09	2.42325e-09	2.48575e-09	0
SCN1A	2	166863759	G	8.93398e-09	2.42325e-09	2.48575e-09	0
SCN1A	2	166863760	G	6.67981e-09	1.93649e-09	2.38351e-09	0
SCN1A	2	166863761	A	0	1.01167e-09	1.21632e-09	3.40074e-09
SCN1A	2	166863762	G	8.28127e-09	1.83944e-09	2.3308e-09	0
SCN1A	2	166863763	G	6.67981e-09	1.93649e-09	2.38351e-09	0
SCN1A	2	166863764	A	0	7.71594e-10	1.23646e-09	3.37002e-09
SCN1A	2	166863765	A	0	1.09946e-09	1.32305e-09	6.05434e-09
SCN1A	2	166863766	C	4.3905e-09	9.7856e-09	0	2.68816e-09
SCN1A	2	166863767	C	1.97663e-09	6.95472e-09	0	1.41888e-09
SCN1A	2	166863768	A	0	1.29558e-09	1.61492e-09	6.44288e-09
SCN1A	2	166863769	G	7.00583e-09	2.03834e-09	1.88203e-09	0
SCN1A	2	166863770	C	7.88637e-09	8.32365e-08	0	3.83276e-09
SCN1A	2	166863771	G	8.34613e-08	7.97177e-09	3.88079e-09	0
SCN1A	2	166863772	C	2.02844e-09	7.05943e-09	0	1.89424e-09
SCN1A	2	166863773	T	1.00886e-09	0	3.37584e-09	1.19786e-09
SCN1A	2	166863774	C	1.94347e-09	6.65699e-09	0	2.42485e-09
SCN1A	2	166863775	C	1.97663e-09	6.95472e-09	0	1.41888e-09
SCN1A	2	166863776	A	0	1.38501e-09	2.04694e-09	6.80563e-09
SCN1A	2	166863777	C	4.3905e-09	9.7856e-09	0	2.68816e-09
SCN1A	2	166863778	C	2.42315e-09	8.87652e-09	0	2.45306e-09
SCN1A	2	166863779	C	2.42315e-09	8.87652e-09	0	2.45306e-09
SCN1A	2	166863780	C	1.97663e-09	6.95472e-09	0	1.41888e-09
SCN1A	2	166863781	A	0	2.21594e-09	2.23042e-09	1.24101e-08
SCN1A	2	166863782	T	2.05888e-09	0	5.70153e-09	1.26381e-09
SCN1A	2	166863783	C	1.94347e-09	6.65699e-09	0	2.42485e-09
SCN1A	2	166863784	C	1.97663e-09	6.95472e-09	0	1.41888e-09
SCN1A	2	166863785	A	0	9.44485e-10	2.1241e-09	4.85526e-09
SCN1A	2	166863786	A	0	9.7308e-10	1.42391e-09	4.05033e-09
SCN1A	2	166863787	G	8.32309e-09	2.11807e-09	2.92517e-09	0
SCN1A	2	166863788	T	1.07189e-09	0	6.13247e-09	1.32974e-09
SCN1A	2	166863789	T	9.24507e-10	0	4.7857e-09	2.15017e-09
SCN1A	2	166863790	G	6.91075e-09	1.99287e-09	1.46053e-09	0
SCN1A	2	166863791	G	6.67981e-09	1.93649e-09	2.38351e-09	0
SCN1A	2	166863792	A	0	1.01167e-09	1.21632e-09	3.40074e-09
SCN1A	2	166863793	G	7.00583e-09	2.03834e-09	1.88203e-09	0
SCN1A	2	166863794	C	3.10475e-09	6.49062e-09	0	1.49192e-09
SCN1A	2	166863795	A	0	9.44485e-10	2.1241e-09	4.85526e-09
SCN1A	2	166863796	A	0	9.7308e-10	1.42391e-09	4.05033e-09
SCN1A	2	166863797	G	5.02176e-09	2.46359e-09	3.41436e-09	0
SCN1A	2	166863798	A	0	2.08959e-09	1.25589e-09	5.69912e-09
SCN1A	2	166863799	T	1.23867e-09	0	8.05153e-09	1.37934e-09
SCN1A	2	166863800	T	1.68343e-09	0	4.57976e-09	1.82799e-09
SCN1A	2	166863801	A	0	1.77508e-09	1.46964e-09	1.13035e-08
SCN1A	2	166863802	T	2.05888e-09	0	5.70153e-09	1.26381e-09
SCN1A	2	166863803	C	1.94347e-09	6.65699e-09	0	2.42485e-09
SCN1A	2	166855561	A	0	9.44485e-10	2.1241e-09	4.85526e-09
SCN1A	2	166855562	A	0	9.27258e-10	1.9496e-09	3.17812e-09
SCN1A	2	166855563	A	0	9.7308e-10	1.42391e-09	4.05033e-09
SCN1A	2	166855564	G	8.32309e-09	2.11807e-09	2.92517e-09	0
SCN1A	2	166855565	T	1.07189e-09	0	6.13247e-09	1.32974e-09
SCN1A	2	166855566	T	9.32415e-10	0	3.16968e-09	1.94803e-09
SCN1A	2	166855567	T	9.32415e-10	0	3.16968e-09	1.94803e-09
SCN1A	2	166855568	T	9.24507e-10	0	4.7857e-09	2.15017e-09
SCN1A	2	166855569	G	5.38177e-09	1.80084e-09	2.02326e-09	0
SCN1A	2	166855570	A	0	7.71594e-10	1.23646e-09	3.37002e-09
SCN1A	2	166855571	A	0	9.7308e-10	1.42391e-09	4.05033e-09
SCN1A	2	166855572	G	5.02176e-09	2.46359e-09	3.41436e-09	0
SCN1A	2	166855573	A	0	1.01167e-09	1.21632e-09	3.40074e-09
SCN1A	2	166855574	G	7.00583e-09	2.03834e-09	1.88203e-09	0
SCN1A	2	166855575	C	3.10475e-09	6.49062e-09	0	1.49192e-09
SCN1A	2	166855576	A	0	9.44485e-10	2.1241e-09	4.85526e-09
SCN1A	2	166855577	A	0	9.27258e-10	1.9496e-09	3.17812e-09
SCN1A	2	166855578	A	0	9.7308e-10	1.42391e-09	4.05033e-09
SCN1A	2	166855579	G	8.32309e-09	2.11807e-09	2.92517e-09	0
SCN1A	2	166855580	T	1.07189e-09	0	6.13247e-09	1.32974e-09
SCN1A	2	166855581	T	9.24507e-10	0	4.7857e-09	2.15017e-09
SCN1A	2	166855582	G	6.91075e-09	1.99287e-09	1.46053e-09	0
SCN1A	2	166855583	G	6.67981e-09	1.93649e-09	2.38351e-09	0
SCN1A	2	166855584	A	0	7.71594e-10	1.23646e-09	3.37002e-09
SCN1A	2	166855585	A	0	1.2166e-09	1.37876e-09	8.00266e-09
SCN1A	2	166855586	T	2.18738e-09	0	1.23489e-08	2.18734e-09
SCN1A	2	166855587	G	5.38177e-09	1.80084e-09	2.02326e-09	0
SCN1A	2	166855588	A	0	1.01167e-09	1.21632e-09	3.40074e-09
SCN1A	2	166855589	G	7.00583e-09	2.03834e-09	1.88203e-09	0
SCN1A	2	166855590	C	3.10475e-09	6.49062e-09	0	1.49192e-09
SCN1A	2	166855591	A	0	2.21594e-09	2.23042e-09	1.24101e-08
SCN1A	2	166855592	T	2.18738e-09	0	1.23489e-08	2.18734e-09
SCN1A	2	166855593	G	5.38177e-09	1.80084e-09	2.02326e-09	0
SCN1A	2	166855594	A	0	7.71594e-10	1.23646e-09	3.37002e-09
SCN1A	2	166855595	A	0	1.2166e-09	1.37876e-09	8.00266e-09
SCN1A	2	166855596	T	1.23867e-09	0	8.05153e-09	1.37934e-09
SCN1A	2	166855597	T	9.32415e-10	0	3.16968e-09	1.94803e-09
SCN1A	2	166855598	T	7.68847e-10	0	3.41589e-09	1.25509e-09
SCN1A	2	166855599	C	1.80011e-09	5.38983e-09	0	2.03163e-09
SCN1A	2	166855600	A	0	1.29558e-09	1.61492e-09	6.44288e-09
SCN1A	2	166855601	G	8.32309e-09	2.11807e-09	2.92517e-09	0
SCN1A	2	166855602	T	1.07189e-09	0	6.13247e-09	1.32974e-09
SCN1A	2	166855603	T	9.32415e-10	0	3.16968e-09	1.94803e-09
SCN1A	2	166855604	T	1.68343e-09	0	4.57976e-09	1.82799e-09
SCN1A	2	166855605	A	0	1.18302e-09	1.29561e-09	5.62841e-09
SCN1A	2	166855606	G	8.28127e-09	1.83944e-09	2.3308e-09	0
SCN1A	2	166855607	G	9.77635e-09	4.32554e-09	2.63051e-09	0
SCN1A	2	166855608	T	1.31178e-09	0	5.34611e-09	1.07118e-09
SCN1A	2	166855609	C	2.46214e-09	4.99535e-09	0	3.41896e-09
SCN1A	2	166855610	T	9.73136e-10	0	4.04147e-09	1.43132e-09
SCN1A	2	166855611	T	9.24507e-10	0	4.7857e-09	2.15017e-09
SCN1A	2	166855612	G	6.91075e-09	1.99287e-09	1.46053e-09	0
SCN1A	2	166855613	G	6.67981e-09	1.93649e-09	2.38351e-09	0
SCN1A	2	166855614	A	0	1.01167e-09	1.21632e-09	3.40074e-09
SCN1A	2	166855615	G	7.00583e-09	2.03834e-09	1.88203e-09	0
SCN1A	2	166855616	C	3.12436e-09	7.87193e-09	0	2.16457e-09
SCN1A	2	166855617	C	1.83877e-09	8.30396e-09	0	2.34869e-09
SCN1A	2	166855618	T	1.27344e-09	0	6.44148e-09	1.63813e-09
SCN1A	2	166855619	G	5.38177e-09	1.80084e-09	2.02326e-09	0
SCN1A	2	166855620	A	0	7.71594e-10	1.23646e-09	3.37002e-09
SCN1A	2	166855621	A	0	9.27258e-10	1.9496e-09	3.17812e-09
SCN1A	2	166855622	A	0	9.7308e-10	1.42391e-09	4.05033e-09
SCN1A	2	166855623	G	5.02176e-09	2.46359e-09	3.41436e-09	0
SCN1A	2	166855624	A	0	1.01167e-09	1.21632e-09	3.40074e-09
SCN1A	2	166855625	G	8.28127e-09	1.83944e-09	2.3308e-09	0
SCN1A	2	166855626	G	7.81046e-09	3.19204e-09	2.17755e-09	0
